# Chromosome-scale haplotype-phased genome assemblies of the male and female lines of wild asparagus (*Asparagus kiusianus*), a dioecious plant species

**DOI:** 10.1101/2021.12.15.472771

**Authors:** Kenta Shirasawa, Saki Ueta, Kyoko Murakami, Mostafa Abdelrahman, Akira Kanno, Sachiko Isobe

## Abstract

*Asparagus kiusianus* is a disease-resistant dioecious plant species and a wild relative of garden asparagus (*A. officinalis*). To enhance *A. kiusianus* genomic resources, advance plant science, and facilitate asparagus breeding, we determined the genome sequences of the male and female lines of *A. kiusianus*. Genome sequence reads obtained with a linked-read technology were assembled into four haplotype-phased contig sequences (~1.6 Gb each) for the male and female lines. The contig sequences were aligned onto the chromosome sequences of garden asparagus to construct pseudomolecule sequences. Approximately 55,000 potential protein-encoding genes were predicted in each genome assembly, and ~70% of the genome sequence was annotated as repetitive. Comparative analysis of the genomes of the two species revealed structural and sequence variants between the two species as well as between the male and female lines of each species. Genes with high sequence similarity with the male-specific sex determinant gene in *A. officinalis, MSE1/AoMYB35/AspTDF1*, were presented in the genomes of the male line but absent from the female genome assemblies. Overall, the genome sequence assemblies, gene sequences, and structural and sequence variants determined in this study will reveal the genetic mechanisms underlying sexual differentiation in plants, and will accelerate disease-resistance breeding in garden asparagus.
