## Supplementary Table for "Chromosome-scale haplotype-phased genome assemblies of the male and female lines of wild asparagus (*Asparagus kiusianus*), a dioecious plant species"

### Sheet: TableS1
Supplementary Table S1 Software tools used for genome assembly and gene prediction
Program name	Version	Parameters	Reference
SuperNOVA	2.0.0	target_reads 800,000,000 bc_length 16	10x Genomics
RaGoo	1.1	Default	Alonge, M., Soyk, S., Ramakrishnan, S., Wang, X., Goodwin, S., Sedlazeck, F.J., Lippman, Z.B., and Schatz, M.C., RaGOO: fast and accurate reference-guided scaffolding of draft genomes. Bioinformatics, 20, 224.
Jellyfish	2.3.0	count -m 17 --canonical	Marcais, G. and Kingsford, C. 2011, A fast, lock-free approach for efficient parallel counting of occurrences of k-mers. Bioinformatics, 27, 764-770.
RepeatMasker	4.0.7	-poly -xsmall	Smit A.F.A., Hubley R., Green P.. 2013-2015, RepeatMasker Open-4.0. http://www.repeatmasker.org
Repbase	20181026	Default	Jurka J., Kapitonov V.V., Pavlicek A., Klonowski P., Kohany O., Walichiewicz J. 2005, Repbase Update, a database of eukaryotic repetitive elements, Cytogenet. Genome Res, 110, 462–467.
RepeatModeler	1.0.11	-engine ncbi	Smit A.F.A., Hubley R., 2008-2015, RepeatModeler Open-1.0. http://www.repeatmasker.org
FASTX-Toolkit	0.0.14	-v -Q33 -a AGATCGGAAGAGC -l 150 -M 10	http://hannonlab.cshl.edu/fastx_toolkit
HISAT2	2.1.0	Default	Kim, D., Paggi, J. M., Park, C., Bennett, C. and Salzberg, S. L. 2019, Graph-based genome alignment and genotyping with HISAT2 and HISAT-genotype. Nat Biotechnol, 37, 907-915.
BRAKER2	2.1.2	--prg=gth --alternatives-from-evidence=false --softmasking --verbosity=4	Hoff, K. J., Lange, S., Lomsadze, A., Borodovsky, M. and Stanke, M. 2016, BRAKER1: Unsupervised RNA-Seq-Based Genome Annotation with GeneMark-ET and AUGUSTUS. Bioinformatics, 32, 767-769.
Phytozome	13	N/A	https://phytozome-next.jgi.doe.gov/
Minimap2	2.17	-cx asm20 --secondary=no	Li, H. 2018, Minimap2: pairwise alignment for nucleotide sequences. Bioinformatics, 34, 3094-3100.
pafr	0.0.2	Default	Li, H. 2018, Minimap2: pairwise alignment for nucleotide sequences. Bioinformatics, 34, 3094-3100.

### Sheet: TableS2
Supplementary Table S2 Statistics of primary assemblies of the genomes of Asparagus kiusianus male and female lines.
	Male (AKIK1)		Female (AKIK2)
	Raw contigs	Megabubble sequences	Raw contigs	Megabubble sequences
Total contig size (bp)	3724649020	1811644242	3780728982	1703576088
Number of sequences	3584932	113728	4011444	127193
Sequence N50 length (bp)	7509	170641	6993	76225
Longest sequence size (bp)	136264	2375321	112583	1124402
Gap size (bp)	10371400	200058990	10838000	152182590
